# Evaluation of deep convolutional neural networks for in situ hybridization gene expression image representation

**DOI:** 10.1101/2021.01.22.427860

**Authors:** Pegah Abed-Esfahani, Benjamin C Darwin, Derek Howard, Nick Wang, Ethan Kim, Jason Lerch, Leon French

## Abstract

High resolution *in situ* hybridization (ISH) images of the brain capture spatial gene expression at cellular resolution. These spatial profiles are key to understanding brain organization at the molecular level. Previously, manual qualitative scoring and informatics pipelines have been applied to ISH images to determine expression intensity and pattern. To better capture the complex patterns of gene expression in the human cerebral cortex, we applied a machine learning approach. We propose gene re-identification as a contrastive learning task to compute representations of ISH images. We train our model on a ISH dataset of ~1,000 genes obtained from postmortem samples from 42 individuals. This model reaches a gene re-identification rate of 38.3%, a 13x improvement over random chance. We find that the learned embeddings predict expression intensity and pattern. To test generalization, we generated embeddings in a second dataset that assayed the expression of 78 genes in 53 individuals. In this set of images, 60.2% of genes are re-identified, suggesting the model is robust. Importantly, this dataset assayed expression in individuals diagnosed with schizophrenia. Gene and donor-specific embeddings from the model predict schizophrenia diagnosis at levels similar to that reached with demographic information. Mutations in the most discriminative gene, *SCN4B*, may help understand cardiovascular associations with schizophrenia and its treatment. We have publicly released our source code, embeddings, and models to spur further application to spatial transcriptomics. In summary, we propose and evaluate gene re-identification as a machine learning task to represent ISH gene expression images.
