## Supplement Table 1 for "Evaluation of deep convolutional neural networks for in situ hybridization gene expression image representation"

annotation_group	number_of_used_genes	ResNet AUC	Triplet AUC	Difference
celltype_markers_astrocyte	9	0.810924006908463	0.967290047495682	0.156366040587219
celltype_markers_interneuron	63	0.86718821269395	0.924834090686194	0.057645877992244
celltype_markers_No annotation	884	0.767206251615524	0.915446484620214	0.14824023300469
celltype_markers_oligodendrocyte	11	0.739566242084053	0.906893620466321	0.167327378382268
celltype_markers_vascular endothelial cells	5	0.797446717589872	0.767472357245874	-0.029974360343999
expression_level_-	120	0.898666150670795	0.941652906776746	0.042986756105951
expression_level_+	146	0.860859916153643	0.889157801530049	0.028297885376407
expression_level_++	147	0.77489237199582	0.871414838035528	0.096522466039708
expression_level_+++	226	0.778635973586659	0.87063724453955	0.092001270952891
expression_level_++++	161	0.773710140200001	0.845604441082032	0.071894300882031
expression_level_+++++	170	0.883206750091341	0.954246437705517	0.071039687614176
layer_markers_layer 2	20	0.772061862772113	0.838119316616148	0.066057453844034
layer_markers_layer 3	12	0.849565972222222	0.798003472222222	-0.0515625
layer_markers_layer 4	6	0.672426686608621	0.669737193525987	-0.002689493082635
layer_markers_layer 5	14	0.784677228766725	0.784414994182664	-0.00026223458406
layer_markers_layer 6	17	0.598821989528796	0.914965095986038	0.316143106457242
layer_markers_No annotation	900	0.74637037037037	0.919703703703704	0.173333333333333
level_description_high	330	0.928289251526897	0.96649011921541	0.038200867688513
level_description_low	266	0.940909377741786	0.9696831389036	0.028773761161814
level_description_medium	376	0.847452454666077	0.918633977099612	0.071181522433535
pattern_description_laminar	125	0.728053184824225	0.877191228680821	0.149138043856596
pattern_description_not determined	263	0.897222378678084	0.968418527718204	0.07119614904012
pattern_description_scattered	151	0.829962393406925	0.897331942556962	0.067369549150037
pattern_description_sparse	16	0.527467822862129	0.659355911867365	0.131888089005236
pattern_description_widespread	417	0.884215368552718	0.944417050441147	0.060201681888429
