## Supplement Table 2 for "Evaluation of deep convolutional neural networks for in situ hybridization gene expression image representation"

GO_group	GO_group_title	number_of_used_genes	f1	AUC Triplet	BaseResNet AUC	n_genes_lowexp	Proportion low expression	AUC difference
GO:0004930	G protein-coupled receptor activity	85	0.480	0.839	0.858	16	0.19	-0.018969595204565
GO:1902476	chloride transmembrane transport	49	0.086	0.756	0.730	15	0.31	0.026542584796653
GO:0007186	G protein-coupled receptor signaling pathway	158	0.425	0.754	0.803	25	0.16	-0.049415388828039
GO:0030594	neurotransmitter receptor activity	57	0.093	0.736	0.775	16	0.28	-0.039842826697665
GO:0034220	ion transmembrane transport	76	0.104	0.728	0.767	19	0.25	-0.038846153846153
GO:0008021	synaptic vesicle	55	0.158	0.700	0.674	4	0.07	0.025302010967011
GO:0007218	neuropeptide signaling pathway	45	0.090	0.685	0.710	7	0.16	-0.024881796690307
GO:0034765	regulation of ion transmembrane transport	86	0.031	0.678	0.791	19	0.22	-0.11365286855483
GO:0005249	voltage-gated potassium channel activity	50	0.095	0.675	0.869	5	0.10	-0.194115087040619
GO:0007268	chemical synaptic transmission	151	0.237	0.661	0.709	20	0.13	-0.047234563131801
GO:0042391	regulation of membrane potential	61	0.020	0.649	0.737	13	0.21	-0.088586278586278
GO:0005524	ATP binding	78	0.119	0.644	0.625	7	0.09	0.018865354259
GO:0005576	extracellular region	121	0.161	0.639	0.634	12	0.10	0.004957610789981
GO:0005509	calcium ion binding	59	0.077	0.637	0.545	3	0.05	0.091860188634383
GO:0008076	voltage-gated potassium channel complex	67	0.050	0.629	0.816	11	0.16	-0.187460331602348
GO:0030425	dendrite	115	0.064	0.623	0.595	8	0.07	0.028198757763976
GO:0042803	protein homodimerization activity	45	0.036	0.621	0.618	2	0.04	0.003110810912229
GO:0007155	cell adhesion	42	0.031	0.619	0.635	2	0.05	-0.016409934081329
GO:0005654	nucleoplasm	127	0.106	0.616	0.640	11	0.09	-0.024748370628419
GO:0000122	negative regulation of transcription by RNA polymerase II	50	0.052	0.613	0.544	5	0.10	0.069372511093412
GO:0005739	mitochondrion	62	0.093	0.612	0.599	3	0.05	0.013007472355299
GO:0070062	extracellular exosome	113	0.128	0.611	0.573	9	0.08	0.037997079382387
GO:0043197	dendritic spine	50	0.057	0.606	0.589	1	0.02	0.017335305495506
GO:0005615	extracellular space	91	0.104	0.605	0.584	9	0.10	0.020993825345487
GO:0006813	potassium ion transport	53	0.025	0.604	0.808	10	0.19	-0.204713514304682
GO:0045211	postsynaptic membrane	69	0.044	0.603	0.712	10	0.14	-0.109843898083385
GO:0045202	synapse	136	0.069	0.595	0.622	19	0.14	-0.02734360410831
GO:0071805	potassium ion transmembrane transport	78	0.051	0.593	0.821	12	0.15	-0.227172707587072
GO:0098978	glutamatergic synapse	104	0.044	0.592	0.606	4	0.04	-0.013778340303764
GO:0014069	postsynaptic density	63	0.079	0.590	0.625	2	0.03	-0.03475383410166
GO:0009986	cell surface	70	0.077	0.586	0.532	4	0.06	0.053482758035503
GO:0099056	integral component of presynaptic membrane	42	0.059	0.585	0.574	2	0.05	0.010875486259647
GO:0010628	positive regulation of gene expression	45	0.029	0.585	0.532	3	0.07	0.052974470586764
GO:0005516	calmodulin binding	45	0.050	0.583	0.545	3	0.07	0.038716274531877
GO:0030424	axon	96	0.163	0.579	0.612	6	0.06	-0.033063276167948
GO:0048471	perinuclear region of cytoplasm	81	0.116	0.575	0.592	3	0.04	-0.017431751706207
GO:0000139	Golgi membrane	41	0.036	0.566	0.542	4	0.10	0.024588477366255
GO:0045893	positive regulation of transcription, DNA-templated	46	0.000	0.565	0.468	5	0.11	0.097671394799055
GO:0045121	membrane raft	41	0.000	0.562	0.512	3	0.07	0.049904467960023
GO:0005783	endoplasmic reticulum	72	0.022	0.561	0.535	4	0.06	0.025780339878701
GO:0043005	neuron projection	128	0.059	0.560	0.572	20	0.16	-0.011898210045089
GO:0042802	identical protein binding	115	0.091	0.556	0.530	10	0.09	0.025591489969301
GO:0007165	signal transduction	141	0.088	0.554	0.593	23	0.16	-0.039564811845979
GO:0032991	protein-containing complex	51	0.085	0.553	0.562	4	0.08	-0.008721438988819
GO:0045944	positive regulation of transcription by RNA polymerase II	60	0.000	0.552	0.523	4	0.07	0.028975588491718
GO:0008284	positive regulation of cell proliferation	55	0.089	0.551	0.569	6	0.11	-0.017977428241358
GO:0046872	metal ion binding	98	0.000	0.543	0.507	12	0.12	0.036676806756942
GO:0043025	neuronal cell body	99	0.077	0.529	0.564	4	0.04	-0.03461029979252
GO:0007399	nervous system development	45	0.000	0.512	0.580	3	0.07	-0.067782405843871
GO:0005789	endoplasmic reticulum membrane	55	0.025	0.510	0.511	3	0.05	-0.000962880486772
GO:0044877	protein-containing complex binding	41	0.000	0.504	0.458	1	0.02	0.045443856554968
GO:0043204	perikaryon	48	0.000	0.498	0.494	2	0.04	0.003596920392915
GO:0016020	membrane	124	0.067	0.489	0.621	6	0.05	-0.132060088721602
GO:0042493	response to drug	47	0.033	0.484	0.559	4	0.09	-0.075566080074841
GO:0005794	Golgi apparatus	83	0.000	0.483	0.498	5	0.06	-0.015380150218467
